# ChromSkills enables interpretable and reproducible agentic chromatin data analysis

**DOI:** 10.64898/2026.02.04.703888

**Authors:** Yuxuan Zhang, Yiman Wang, Yang Tan, Yong Zhang

**Affiliations:** State Key Laboratory of Cardiovascular Diseases and Medical Innovation Center, Institute for Regenerative Medicine, Department of Neurosurgery, Shanghai East Hospital, Shanghai Key Laboratory of Signaling and Disease Research, Frontier Science Center for Stem Cell Research, School of Life Sciences and Technology, Tongji University, Shanghai, 200092, China

## Abstract

High-throughput assays generate diverse chromatin datasets that require flexible workflows and context-dependent parameter choices. Although large language models (LLMs) can assist analysis, unconstrained LLM-based execution often exhibits unstable behavior and limited reproducibility. We present ChromSkills, a curated library of domain-specific analytical Skills for agentic chromatin data analysis on the Claude Code platform. ChromSkills encodes expert-informed decision logic and parameter-selection rules as modular, human-readable Skills and couples them with structured tool interfaces to enable reproducible execution and interpretable workflow composition from natural-language task descriptions. Across representative chromatin analysis tasks, ChromSkills consistently selected appropriate tools and parameters across repeated runs and improved execution stability and token efficiency when using Model Context Protocol-based tools. Together, ChromSkills provides a practical framework for trustworthy AI-enabled, agentic chromatin data analysis by guiding LLMs with transparent, reusable domain knowledge.
