## Supplementary material for "ChromSkills enables interpretable and reproducible agentic chromatin data analysis": Addtional file 2

### Sheet: Task1
Additional file 2. Predefined context-dependent parameters used to evaluate automatic parameter selection accuracy under ChromSkills decision rules
Analysis Step	Tool	Parameter	Target Value	round 1	round 2	round 3
BAM Filtration	samtools	Remove mitochondrial reads	view -h -F 4 | grep -v '^@SQ.*SN:MT'	1	1	1
BAM Filtration	picard	Remove PCR duplicates	REMOVE_DUPLICATES=true	1	1	1
BAM Filtration	samtools	Filter unmapped, secondary alignments, and low mapping quality	view -h -F 260 -q 30	1	1	1
BAM Filtration	bedtools	Remove blacklist regions	intersect -v	1	1	1
Replicate Handling	samtools	Replicate strategy	merge	1	1	1
Peak Calling	MACS3	Genome size (-g)	mm	1	1	1
Peak Calling	MACS3	Input format (-f)	BAMPE	1	1	1
Peak Calling	MACS3	q-value cutoff	0.05	1	1	1
Peak Calling	MACS3	Peak type (H3K4me3)	Narrow peaks	1	1	1
Peak Calling	MACS3	Peak type (H3K27me3)	Broad peaks (--broad --broad --broad-cutoff 0.1)	1	1	1
Peak Calling	MACS3	Control file (-c)	input.bam	1	1	1
Annotation	HOMER	Genome assembly	mm10	1	1	1
Genomic Feature Annotation	HOMER	Annotation stats	-annStats <stats.txt>	1	1	1
Annotation	HOMER	Peak size handling (-size)	given	1	1	1
QC	phantompeakqualtools	QC metrics	NSC, RSC	1	1	1
QC	Custom	FRiP calculation	reads_in_peaks / total_reads	1	1	1
Track Generation	bedtools / UCSC tools	Normalization	RPM	1	0	1
Track Generation	bedtools	Tn5 shift	Not applied	1	1	1

### Sheet: Task2
Analysis Step	Tool	Parameter	Target Value	round 1	round 2	round 3
BAM Filtration	samtools	Mitochondrial removal	Exclude chrM (keep chr1-22,X,Y)	1	1	1
BAM Filtration	Picard MarkDuplicates	Duplicate removal	REMOVE_DUPLICATES=true	1	1	1
BAM Filtration	samtools view	Filter flags	\-F 260	1	1	1
BAM Filtration	samtools view	MAPQ threshold	-q 30	1	1	1
BAM Filtration	bedtools intersect	Blacklist filtering	hg38.blacklist.bed	1	1	1
Replicate Handling	samtools merge	Replicate strategy	Pool biological replicates per cell line	1	1	1
Peak Calling	MACS3	Assay mode	ATAC-seq (no control)	1	1	1
Peak Calling	MACS3	Genome size (-g)	hs	1	1	1
Peak Calling	MACS3	Input format (-f)	BAMPE	1	1	1
Peak Calling	MACS3	q-value cutoff	0.05	1	1	1
Peak Calling	MACS3	Modeling	--nomodel	1	1	1
Peak Calling	MACS3	Tn5 shift	--shift -100	1	1	1
Peak Calling	MACS3	Extension size	--extsize 200	1	1	1
Peak Calling	MACS3	Duplicate handling	--keep-dup auto	1	1	1
Genomic Feature Annotation	HOMER annotatePeaks.pl	Genome assembly	hg38	1	1	1
Genomic Feature Annotation	HOMER annotatePeaks.pl	Peak size handling	-size given	1	1	1
Genomic Feature Annotation	HOMER annotatePeaks.pl	Annotation stats	-annStats <stats.txt>	1	1	1
Differential Accessibility	bedtools merge	Consensus peak strategy	Merge	1	1	1
Differential Accessibility	featureCounts	Annotation format	-F SAF	1	1	1
Differential Accessibility	featureCounts	Paired-end counting	-p	1	1	1
Differential Accessibility	featureCounts	Proper pair + chimeric handling	-B -C	1	1	1
Differential Accessibility	PyDESeq2	Design formula	design = condition	1	1	1
Differential Accessibility	PyDESeq2	Contrast	K562 (treat) vs GM12878 (control)	1	1	1
Differential Accessibility	Filtering (awk)	Significance threshold	padj < 0.05	1	1	1
Differential Accessibility	Filtering (awk)	Effect-size threshold	|log2FC| >= 1.0	1	1	1
TF Motif Enrichment	HOMER findMotifsGenome.pl	Region size	-size 200	1	1	1
TF Motif Enrichment	HOMER findMotifsGenome.pl	Strand/score options	-S 25	1	1	1
TF Motif Enrichment	HOMER findMotifsGenome.pl	Motif lengths	-len 8,10,12	1	1	1
TF Motif Enrichment	HOMER findMotifsGenome.pl	Repeat masking	-mask	1	1	1

### Sheet: Task3
Analysis Step	Tool	Parameter	Target Value	round 1	round 2	round 3
Global Scope	Integration logic	Directionality definition	K562 vs GM12878: hyper-methylation (Δ>0), down-accessibility (log2FC<0), down-expression (log2FC<0)	1	1	1
Differential Methylation (DMR)	metilene_tools	Input format conversion	4-column metilene format: chr, start, end, methylation_fraction	1	1	1
Differential Methylation (DMR)	awk/sort	Sort order	sort -V -k1,1 -k2,2n	1	1	1
Differential Methylation (DMR)	metilene_input.pl	Replicate grouping	--in1 = K562 rep1,rep2; --in2 = GM12878 rep1,rep2	1	1	1
Differential Methylation (DMR)	metilene	Labels	-a K562 -b GM12878	1	1	1
Differential Methylation (DMR)	metilene	DMR mode	-f 1	1	1	1
Differential Methylation (DMR)	metilene_tools	Significance threshold	q < 0.05	1	1	1
Differential Methylation (DMR)	metilene_tools	Effect size threshold	|Δ methylation| > 0.25	1	1	1
Differential Methylation (DMR)	awk	Direction filter for hyperDMR	Δ > 0	1	1	1
ATAC Peak Calling	MACS3	Input format	-f BAMPE	1	0	0
ATAC Peak Calling	MACS3	Genome size	-g hs	1	1	1
ATAC Peak Calling	MACS3	Modeling	--nomodel	1	1	1
ATAC Peak Calling	MACS3	Tn5 shift	--shift -100	1	1	1
ATAC Peak Calling	MACS3	Extension size	--extsize 200	1	1	1
ATAC Peak Calling	MACS3	q-value cutoff	-q 0.05	1	1	1
ATAC Peak Calling	MACS3	Per-replicate calling	Call peaks for each replicate separately	1	1	1
Differential Accessibility (DAR)	bedtools	Consensus peak set construction	bedtools merge across all replicate peaks	1	1	1
Differential Accessibility (DAR)	featureCounts	Annotation format	-F SAF	1	1	1
Differential Accessibility (DAR)	featureCounts	Threads	-T 4	1	1	1
Differential Accessibility (DAR)	featureCounts	Paired-end fragments	-p	1	1	1
Differential Accessibility (DAR)	featureCounts	Proper-pair and chimeric handling	-B -C	1	1	1
Differential Accessibility (DAR)	DESeq2 (PyDESeq2)	Design	~condition	1	1	1
Differential Accessibility (DAR)	DESeq2 (PyDESeq2)	Contrast	K562 vs GM12878	1	1	1
Differential Accessibility (DAR)	Filtering	Significance threshold	padj < 0.05	1	1	1
Differential Accessibility (DAR)	Filtering	Effect size threshold	|log2FC| > 1	1	1	1
Differential Accessibility (DAR)	Filtering	Direction filter for downDAR	log2FC < 0 (K562 decreased accessibility)	1	1	1
Integration: Region Level	bedtools intersect	Intersection operation	hyperDMR (A) ∩ downDAR (B)	1	1	1
Genomic Feature Annotation	HOMER	Genome assembly	hg38	1	1	1
Genomic Feature Annotation	HOMER annotatePeaks.pl	Peak size handling	-size given	1	1	1
Genomic Feature Annotation	HOMER annotatePeaks.pl	Annotation stats output	-annStats <stats.txt>	1	1	1
