## Supplementary material for "ChromSkills enables interpretable and reproducible agentic chromatin data analysis": Addtional file 3

### Sheet: sheet1
Additional file 3. Scoring framwork used for benchmarking ChromSkills against bioinformatics trainees
Task	Scoring framework
	Description	Points
Task 1	Experimental Procedure Description	10
	H3K4me3 Peak Identification	20
	H3K27me3 Peak Identification	20
	Genomic feature annotaion	15
	Quality Assessment – FRiP	10
	Quality Assessment – Cross-correlation	10
	Organization and Documentation Quality	15
Task 2	Preprocessing & Peak Calling	25
	Differential Peak Analysis	25
	Motif Enrichment Analysis	20
	Genomic Annotation	20
	Documentation & Presentation	10
Task 3	Code completeness and correctness of workflow order	25
	WGBS methylation data analysis demonstrating increased DNA methylation	20
	ATAC-seq data analysis demonstrating decreased chromatin accessibility	20
	RNA-seq differential expression results demonstrating gene downregulation	20
	overlap analysis across datasets	15
